# Baculovirus-vectored precision delivery of large DNA cargoes in human genomes

**DOI:** 10.1101/2020.08.17.253898

**Authors:** Francesco Aulicino, Martin Pelosse, Christine Toelzer, Julien Capin, Parisa Meysami, Mark Simon Dillingham, Christiane Schaffitzel, Imre Berger

**Affiliations:** BrisSynBio Bristol Synthetic Biology Centre, Biomedical Sciences, School of Biochemistry, 1 Tankard’s Close, University of Bristol, Bristol BS8 1TD, United Kingdom; Max Planck Bristol Centre for Minimal Biology, School of Chemistry, University of Bristol, Clantock’s Close, Bristol BS8 1TS, United Kingdom

## Abstract

Precise gene editing and genome engineering by CRISPR technology requires simultaneous delivery of multiple DNA-encoded components into living cells rapidly exceeding the cargo capacity of currently utilized viral vector systems. Here we exploit the unmatched heterologous DNA cargo capacity of baculovirus to resolve this bottleneck. We implement hybrid DNA techniques (MultiMate) for rapid and error-free assembly of currently up to 25 functional DNA modules in a single baculoviral vector enabling CRISPR-based genome engineering. Utilizing homology-independent targeted integration (HITI), we achieve up to 30% correct genome interventions in human cells, including precision docking of large DNA payloads in the *ACTB* locus. We demonstrate baculovirus-vectored delivery of prime-editing toolkits for seamless DNA search-and-replace interventions achieving, with a single vector, highly efficient cleavage-free trinucleotide insertion in the *HEK3* locus without any detectable indels. Our approach thus unlocks a wide range of editing and engineering applications in human cell genomes.
