## Supplementary Table 2 for "Baculovirus-vectored precision delivery of large DNA cargoes in human genomes"

### Sheet: Editing models and oligos
Gene editing outcomes, reporters and sequences						Sequences
Construct	Transduction reporter	5' integration markers	3' integration markers	Predicted phenotype	Donor length (bp)	Donor	Predicted gene editing outcome
MultiMate-HDR ACTB	CMV eGFP	mCherry T2A Puro	N/A	Actin::mCherry+, Puro-R	3686	TGTGGGTGTAGGTACTAACACTGGCTCGTGTGACAAGGCCATGAGGCTGGTGTAAAGCGGCCTTGGAGTGTGTATTAAGTAGGTGCACAGTAGGTCTGAACAGACTCCCCATCCCAAGACCCCAGCACACTTAGCCGTGTTCTTTGCACTTTCTGCATGTCCCCCGTCTGGCCTGGCTGTCCCCAGTGGCTTCCCCAGTGTGACATGGTGTATCTCTGCCTTACAGATCATGTTTGAGACCTTCAACACCCCAGCCATGTACGTTGCTATCCAGGCTGTGCTATCCCTGTACGCCTCTGGCCGTACCACTGGCATCGTGATGGACTCCGGTGACGGGGTCACCCACACTGTGCCCATCTACGAGGGGTATGCCCTCCCCCATGCCATCCTGCGTCTGGA…	AAGTCGGCAAGGGGGAGTGACTGCCTGGCCACTCCATGCCCTCCAAGAGCTCCTTCTGCAGGAGCGTACAGAACCCAGGGCCCTGGCACCCGTGCAGACCCTGGCCCACCCCACCTGGGCGCTCAGTGCCCAAGAGATGTCCACACCTAGGATGTCCCGCGGTGGGTGGGGGGCCCGAGAGACGGGCAGGCCGGGGGCAGGCCTGGCCATGCGGGGCCGAACCGGGCACTGCCCAGCGTGGGGCGCGGGGGCCACGGCGCGCGCCCCCAGCCCCCGGGCCCAGCACCCCAAGGCGGCCAACGCCAAAACTCTCCCTCCTCCTCTTCCTCAATCTCGCTCTCGCTCTTTTTTTTTTTCGCAAAAGGAGGGGAGAGGGGGTAAAAAAATGCTGCACTGTGC…
MultiMate-HITI-2c ACTB	CMV eGFP	mCherry T2A Puro	N/A	Actin::mCherry+, Puro-R	1852	CACAGGGTGTGTGGGGAGCTGTCACATCCAGGGTCCTCACTGCCTGTCCCCTTCCCTCCTCAGATCATTGCTCCTCCTGAGCGCAAGTACTCCGTGTGGATCGGCGGCTCCATCCTGGCCTCGCTGTCCACCTTCCAGCAGATGTGGATCAGCAAGCAGGAGTATGACGAGTCCGGCCCCTCCATCGTCCACCGCAAATGCTTCGTGAGCAAGGGCGAGGAGGATAACATGGCCATCATCAAGGAGTTCATGCGCTTCAAGGTGCACATGGAGGGCTCCGTGAACGGCCACGAGTTCGAGATCGAGGGCGAGGGCGAGGGCCGCCCCTACGAGGGCACCCAGACCGCCAAGCTGAAGGTGACCAAGGGTGGCCCCCTGCCCTTCGCCTGGGACATCCTG…	AAGTCGGCAAGGGGGAGTGACTGCCTGGCCACTCCATGCCCTCCAAGAGCTCCTTCTGCAGGAGCGTACAGAACCCAGGGCCCTGGCACCCGTGCAGACCCTGGCCCACCCCACCTGGGCGCTCAGTGCCCAAGAGATGTCCACACCTAGGATGTCCCGCGGTGGGTGGGGGGCCCGAGAGACGGGCAGGCCGGGGGCAGGCCTGGCCATGCGGGGCCGAACCGGGCACTGCCCAGCGTGGGGCGCGGGGGCCACGGCGCGCGCCCCCAGCCCCCGGGCCCAGCACCCCAAGGCGGCCAACGCCAAAACTCTCCCTCCTCCTCTTCCTCAATCTCGCTCTCGCTCTTTTTTTTTTTCGCAAAAGGAGGGGAGAGGGGGTAAAAAAATGCTGCACTGTGC…
MultiMate-HITI-2c ACTB 4K-CH	CMV mTagBFP	T2A mCherry P2A Puro	CMV Hygro	mCherry+, Puro-R, Hygro-R	4700	cacagggtgtgtggggagctgtcacatccagggtcctcactgcctgtccccttccctcctcagatcattgctcctcctgagcgcaagtactccgtgtggatcggcggctccatcctggcctcgctgtccaccttccagcagatgtggatcagcaagcaggagtatgacgagtccggcccctccatcgtccaccgcaaatgcttcggggccggatcgggagagggcagaggaagtctgctaacatgcggtgacgtcgaggagaatcctggcccaccggtcgccaccatggtgagcaagggcgaggaggataacatggccatcatcaaggagttcatgcgcttcaaggtgcacatggagggctccgtgaacggccacgagttcgagatcgagggcgagggc…	AAGTCGGCAAGGGGGAGTGACTGCCTGGCCACTCCATGCCCTCCAAGAGCTCCTTCTGCAGGAGCGTACAGAACCCAGGGCCCTGGCACCCGTGCAGACCCTGGCCCACCCCACCTGGGCGCTCAGTGCCCAAGAGATGTCCACACCTAGGATGTCCCGCGGTGGGTGGGGGGCCCGAGAGACGGGCAGGCCGGGGGCAGGCCTGGCCATGCGGGGCCGAACCGGGCACTGCCCAGCGTGGGGCGCGGGGGCCACGGCGCGCGCCCCCAGCCCCCGGGCCCAGCACCCCAAGGCGGCCAACGCCAAAACTCTCCCTCCTCCTCTTCCTCAATCTCGCTCTCGCTCTTTTTTTTTTTCGCAAAAGGAGGGGAGAGGGGGTAAAAAAATGCTGCACTGTGC…
MultiMate-HITI-2c ACTB 6K-CGH	CMV mTagBFP	T2A mCherry P2A Puro	CMV eGFP IRES Hygro	mCherry+, Puro-R, eGFP+, Hygro-R	6086	cacagggtgtgtggggagctgtcacatccagggtcctcactgcctgtccccttccctcctcagatcattgctcctcctgagcgcaagtactccgtgtggatcggcggctccatcctggcctcgctgtccaccttccagcagatgtggatcagcaagcaggagtatgacgagtccggcccctccatcgtccaccgcaaatgcttcggggccggatcgggagagggcagaggaagtctgctaacatgcggtgacgtcgaggagaatcctggcccaccggtcgccaccatggtgagcaagggcgaggaggataacatggccatcatcaaggagttcatgcgcttcaaggtgcacatggagggctccgtgaacggccacgagttcgagatcgagggcgagggc…	AAGTCGGCAAGGGGGAGTGACTGCCTGGCCACTCCATGCCCTCCAAGAGCTCCTTCTGCAGGAGCGTACAGAACCCAGGGCCCTGGCACCCGTGCAGACCCTGGCCCACCCCACCTGGGCGCTCAGTGCCCAAGAGATGTCCACACCTAGGATGTCCCGCGGTGGGTGGGGGGCCCGAGAGACGGGCAGGCCGGGGGCAGGCCTGGCCATGCGGGGCCGAACCGGGCACTGCCCAGCGTGGGGCGCGGGGGCCACGGCGCGCGCCCCCAGCCCCCGGGCCCAGCACCCCAAGGCGGCCAACGCCAAAACTCTCCCTCCTCCTCTTCCTCAATCTCGCTCTCGCTCTTTTTTTTTTTCGCAAAAGGAGGGGAGAGGGGGTAAAAAAATGCTGCACTGTGC…
MultiMate-HITI-2c ACTB 9K-EYH	CMV mTagBFP	T2A mCherry P2A Puro	hEF1α EYFP Tubulin IRES Hygro	mCherry+, Puro-R, EYF Tubulin+, Hygro-R	9449	CACAGGGTGTGTGGGGAGCTGTCACATCCAGGGTCCTCACTGCCTGTCCCCTTCCCTCCTCAGATCATTGCTCCTCCTGAGCGCAAGTACTCCGTGTGGATCGGCGGCTCCATCCTGGCCTCGCTGTCCACCTTCCAGCAGATGTGGATCAGCAAGCAGGAGTATGACGAGTCCGGCCCCTCCATCGTCCACCGCAAATGCTTCGGGGCCGGATCGGGAGAGGGCAGAGGAAGTCTGCTAACATGCGGTGACGTCGAGGAGAATCCTGGCCCACCGGTCGCCACCATGGTGAGCAAGGGCGAGGAGGATAACATGGCCATCATCAAGGAGTTCATGCGCTTCAAGGTGCACATGGAGGGCTCCGTGAACGGCCACGAGTTCGAGATCGAGGGCGAGGGC…	AAGTCGGCAAGGGGGAGTGACTGCCTGGCCACTCCATGCCCTCCAAGAGCTCCTTCTGCAGGAGCGTACAGAACCCAGGGCCCTGGCACCCGTGCAGACCCTGGCCCACCCCACCTGGGCGCTCAGTGCCCAAGAGATGTCCACACCTAGGATGTCCCGCGGTGGGTGGGGGGCCCGAGAGACGGGCAGGCCGGGGGCAGGCCTGGCCATGCGGGGCCGAACCGGGCACTGCCCAGCGTGGGGCGCGGGGGCCACGGCGCGCGCCCCCAGCCCCCGGGCCCAGCACCCCAAGGCGGCCAACGCCAAAACTCTCCCTCCTCCTCTTCCTCAATCTCGCTCTCGCTCTTTTTTTTTTTCGCAAAAGGAGGGGAGAGGGGGTAAAAAAATGCTGCACTGTGC…
MultiMate-HITI-2c ACTB 12K-CH	CMV mTagBFP	T2A mCherry P2A Puro	CMV Hygro	mCherry+, Puro-R, Hygro-R	12010	CACAGGGTGTGTGGGGAGCTGTCACATCCAGGGTCCTCACTGCCTGTCCCCTTCCCTCCTCAGATCATTGCTCCTCCTGAGCGCAAGTACTCCGTGTGGATCGGCGGCTCCATCCTGGCCTCGCTGTCCACCTTCCAGCAGATGTGGATCAGCAAGCAGGAGTATGACGAGTCCGGCCCCTCCATCGTCCACCGCAAATGCTTCGGGGCCGGATCGGGAGAGGGCAGAGGAAGTCTGCTAACATGCGGTGACGTCGAGGAGAATCCTGGCCCACCGGTCGCCACCATGGTGAGCAAGGGCGAGGAGGATAACATGGCCATCATCAAGGAGTTCATGCGCTTCAAGGTGCACATGGAGGGCTCCGTGAACGGCCACGAGTTCGAGATCGAGGGCGAGGGC…	AAGTCGGCAAGGGGGAGTGACTGCCTGGCCACTCCATGCCCTCCAAGAGCTCCTTCTGCAGGAGCGTACAGAACCCAGGGCCCTGGCACCCGTGCAGACCCTGGCCCACCCCACCTGGGCGCTCAGTGCCCAAGAGATGTCCACACCTAGGATGTCCCGCGGTGGGTGGGGGGCCCGAGAGACGGGCAGGCCGGGGGCAGGCCTGGCCATGCGGGGCCGAACCGGGCACTGCCCAGCGTGGGGCGCGGGGGCCACGGCGCGCGCCCCCAGCCCCCGGGCCCAGCACCCCAAGGCGGCCAACGCCAAAACTCTCCCTCCTCCTCTTCCTCAATCTCGCTCTCGCTCTTTTTTTTTTTCGCAAAAGGAGGGGAGAGGGGGTAAAAAAATGCTGCACTGTGC…
MultiMate-HITI-2c ACTB 13K-CGH	CMV mTagBFP	T2A mCherry P2A Puro	CMV eGFP IRES Hygro	mCherry+, Puro-R, eGFP+, Hygro-R	13396	CACAGGGTGTGTGGGGAGCTGTCACATCCAGGGTCCTCACTGCCTGTCCCCTTCCCTCCTCAGATCATTGCTCCTCCTGAGCGCAAGTACTCCGTGTGGATCGGCGGCTCCATCCTGGCCTCGCTGTCCACCTTCCAGCAGATGTGGATCAGCAAGCAGGAGTATGACGAGTCCGGCCCCTCCATCGTCCACCGCAAATGCTTCGGGGCCGGATCGGGAGAGGGCAGAGGAAGTCTGCTAACATGCGGTGACGTCGAGGAGAATCCTGGCCCACCGGTCGCCACCATGGTGAGCAAGGGCGAGGAGGATAACATGGCCATCATCAAGGAGTTCATGCGCTTCAAGGTGCACATGGAGGGCTCCGTGAACGGCCACGAGTTCGAGATCGAGGGCGAGGGC…	AAGTCGGCAAGGGGGAGTGACTGCCTGGCCACTCCATGCCCTCCAAGAGCTCCTTCTGCAGGAGCGTACAGAACCCAGGGCCCTGGCACCCGTGCAGACCCTGGCCCACCCCACCTGGGCGCTCAGTGCCCAAGAGATGTCCACACCTAGGATGTCCCGCGGTGGGTGGGGGGCCCGAGAGACGGGCAGGCCGGGGGCAGGCCTGGCCATGCGGGGCCGAACCGGGCACTGCCCAGCGTGGGGCGCGGGGGCCACGGCGCGCGCCCCCAGCCCCCGGGCCCAGCACCCCAAGGCGGCCAACGCCAAAACTCTCCCTCCTCCTCTTCCTCAATCTCGCTCTCGCTCTTTTTTTTTTTCGCAAAAGGAGGGGAGAGGGGGTAAAAAAATGCTGCACTGTGC…
MultiMate-HITI-2c ACTB 17K-EYH	CMV mTagBFP	T2A mCherry P2A Puro	hEF1α EYFP Tubulin IRES Hygro	mCherry+, Puro-R, EYF Tubulin+, Hygro-R	16759	CACAGGGTGTGTGGGGAGCTGTCACATCCAGGGTCCTCACTGCCTGTCCCCTTCCCTCCTCAGATCATTGCTCCTCCTGAGCGCAAGTACTCCGTGTGGATCGGCGGCTCCATCCTGGCCTCGCTGTCCACCTTCCAGCAGATGTGGATCAGCAAGCAGGAGTATGACGAGTCCGGCCCCTCCATCGTCCACCGCAAATGCTTCGGGGCCGGATCGGGAGAGGGCAGAGGAAGTCTGCTAACATGCGGTGACGTCGAGGAGAATCCTGGCCCACCGGTCGCCACCATGGTGAGCAAGGGCGAGGAGGATAACATGGCCATCATCAAGGAGTTCATGCGCTTCAAGGTGCACATGGAGGGCTCCGTGAACGGCCACGAGTTCGAGATCGAGGGCGAGGGC…	AAGTCGGCAAGGGGGAGTGACTGCCTGGCCACTCCATGCCCTCCAAGAGCTCCTTCTGCAGGAGCGTACAGAACCCAGGGCCCTGGCACCCGTGCAGACCCTGGCCCACCCCACCTGGGCGCTCAGTGCCCAAGAGATGTCCACACCTAGGATGTCCCGCGGTGGGTGGGGGGCCCGAGAGACGGGCAGGCCGGGGGCAGGCCTGGCCATGCGGGGCCGAACCGGGCACTGCCCAGCGTGGGGCGCGGGGGCCACGGCGCGCGCCCCCAGCCCCCGGGCCCAGCACCCCAAGGCGGCCAACGCCAAAACTCTCCCTCCTCCTCTTCCTCAATCTCGCTCTCGCTCTTTTTTTTTTTCGCAAAAGGAGGGGAGAGGGGGTAAAAAAATGCTGCACTGTGC…
MultiMate-HITI-2c ACTB 17K-CH	CMV mTagBFP	T2A mCherry P2A Puro	CMV Hygro	mCherry+, Puro-R, Hygro-R	16992	CACAGGGTGTGTGGGGAGCTGTCACATCCAGGGTCCTCACTGCCTGTCCCCTTCCCTCCTCAGATCATTGCTCCTCCTGAGCGCAAGTACTCCGTGTGGATCGGCGGCTCCATCCTGGCCTCGCTGTCCACCTTCCAGCAGATGTGGATCAGCAAGCAGGAGTATGACGAGTCCGGCCCCTCCATCGTCCACCGCAAATGCTTCGGGGCCGGATCGGGAGAGGGCAGAGGAAGTCTGCTAACATGCGGTGACGTCGAGGAGAATCCTGGCCCACCGGTCGCCACCATGGTGAGCAAGGGCGAGGAGGATAACATGGCCATCATCAAGGAGTTCATGCGCTTCAAGGTGCACATGGAGGGCTCCGTGAACGGCCACGAGTTCGAGATCGAGGGCGAGGGC…	AAGTCGGCAAGGGGGAGTGACTGCCTGGCCACTCCATGCCCTCCAAGAGCTCCTTCTGCAGGAGCGTACAGAACCCAGGGCCCTGGCACCCGTGCAGACCCTGGCCCACCCCACCTGGGCGCTCAGTGCCCAAGAGATGTCCACACCTAGGATGTCCCGCGGTGGGTGGGGGGCCCGAGAGACGGGCAGGCCGGGGGCAGGCCTGGCCATGCGGGGCCGAACCGGGCACTGCCCAGCGTGGGGCGCGGGGGCCACGGCGCGCGCCCCCAGCCCCCGGGCCCAGCACCCCAAGGCGGCCAACGCCAAAACTCTCCCTCCTCCTCTTCCTCAATCTCGCTCTCGCTCTTTTTTTTTTTCGCAAAAGGAGGGGAGAGGGGGTAAAAAAATGCTGCACTGTGC…
MultiMate-HITI-2c ACTB 18K-CGH	CMV mTagBFP	T2A mCherry P2A Puro	CMV eGFP IRES Hygro	mCherry+, Puro-R, eGFP+, Hygro-R	18378	CACAGGGTGTGTGGGGAGCTGTCACATCCAGGGTCCTCACTGCCTGTCCCCTTCCCTCCTCAGATCATTGCTCCTCCTGAGCGCAAGTACTCCGTGTGGATCGGCGGCTCCATCCTGGCCTCGCTGTCCACCTTCCAGCAGATGTGGATCAGCAAGCAGGAGTATGACGAGTCCGGCCCCTCCATCGTCCACCGCAAATGCTTCGGGGCCGGATCGGGAGAGGGCAGAGGAAGTCTGCTAACATGCGGTGACGTCGAGGAGAATCCTGGCCCACCGGTCGCCACCATGGTGAGCAAGGGCGAGGAGGATAACATGGCCATCATCAAGGAGTTCATGCGCTTCAAGGTGCACATGGAGGGCTCCGTGAACGGCCACGAGTTCGAGATCGAGGGCGAGGGC…	AAGTCGGCAAGGGGGAGTGACTGCCTGGCCACTCCATGCCCTCCAAGAGCTCCTTCTGCAGGAGCGTACAGAACCCAGGGCCCTGGCACCCGTGCAGACCCTGGCCCACCCCACCTGGGCGCTCAGTGCCCAAGAGATGTCCACACCTAGGATGTCCCGCGGTGGGTGGGGGGCCCGAGAGACGGGCAGGCCGGGGGCAGGCCTGGCCATGCGGGGCCGAACCGGGCACTGCCCAGCGTGGGGCGCGGGGGCCACGGCGCGCGCCCCCAGCCCCCGGGCCCAGCACCCCAAGGCGGCCAACGCCAAAACTCTCCCTCCTCCTCTTCCTCAATCTCGCTCTCGCTCTTTTTTTTTTTCGCAAAAGGAGGGGAGAGGGGGTAAAAAAATGCTGCACTGTGC…
MultiMate-PE2 HEK3 CTT insertion	CMV mTagBFP	N/A	N/A	HEK3 CTT insertion	N/A	N/A	cagggagcttggcatgagaaaccttggagagttttaagcaagggctgatgtgggctgcctagaaaggcatggatgagagaagcctggagacagggatcccagggaaacgcccatgcaattagtctatttctgctgcaagtaagcatgcatttgtaggcttgatgctttttttctgcttctccagccctggcctgggtcaatccttggggcccagactgagcacgCTTtgatggcagaggaaaggaagccctgcttcctccagagggcgtcgcaggacagcttttcctagacaggggctagtatgtgcagctcctgcaccgggatactggttgacaagtttggctgggctggaagccagcacctagggaggtccctggaaggggccagcctcaccaggag…
Genotyping oligonucleotides
ID (Extended name)	Sequence (5'-3')	Name in manuscript	Used for Sanger sequencing
1_17 (ACTB genomic For1)	ATGAAGATCAAGGTGGGTGTCTTT	Fig.3a F1	Fig3.d
1_18 (ACTB genomic Rev1)	TCTCAAGTCAGTGTACAGGTAAGC	Fig.3a R1
1_45 (ACTB 5' integration Rev2)	CAAGTAGTCGGGGATGTCGG	Fig.3a R2
7_35 (ACTB 3' integration CMV vectors For2)	AATCAACCTCTGGATTACAA	Fig.3a F2	Fig3.d
7_64 (ACTB genomic Rev3)	AGGTTTTGTCAAGAAAGGGTGTAAC	Fig.3a R3
7_78 (ACTB 3' integration hEF1α vectors For3)	TTAGTACGTTAGCCATGAGGGT	Fig.3a F3
8_27 (HEK3 genomic For)	CAGGGAGCTTGGCATGAGAA		Fig.4c, Extended Data Fig.5c,h
8_28 (HEK3 genomic Rev)	TGGGCAAGCTCCATCACTTT
